# PfCAP-H is essential for assembly of condensin I complex and karyokinesis during asexual proliferation of *Plasmodium falciparum*

**DOI:** 10.1101/2024.02.26.582160

**Authors:** Pratima Gurung, James P. McGee, Jeffrey D. Dvorin

**Affiliations:** Division of Infectious Diseases, Boston Children’s Hospital, Boston, M.A; Department of Pediatrics, Harvard Medical School, Boston, M.A

**Keywords:** Plasmodium, mitosis, chromosome, condensin I, karyokinesis

## Abstract

Condensin I is a pentameric complex that regulates the mitotic chromosome assembly in eukaryotes. The kleisin subunit CAP-H of the condensin I complex acts as a linchpin to maintain the structural integrity and loading of this complex on mitotic chromosomes. This complex is present in all eukaryotes and has recently been identified in *Plasmodium spp*. However, how this complex is assembled and whether the kleisin subunit is critical for this complex in these parasites is yet to be explored. To examine the role of PfCAP-H during cell division within erythrocytes, we generated an inducible PfCAP-H knockout parasite. We find that PfCAP-H is dynamically expressed during mitosis with the peak expression at the metaphase plate. PfCAP-H interacts with PfCAP-G and is a non-SMC member of the condensin I complex. Notably, the absence of PfCAP-H does not alter the expression of PfCAP-G but affects its localization at the mitotic chromosomes. While mitotic spindle assembly is intact in PfCAP-H deficient parasites, duplicated centrosomes remain clustered over the mass of unsegmented nuclei with failed karyokinesis. This failure leads to the formation of an abnormal nuclear mass, while cytokinesis occurs normally. Altogether, our data suggest that PfCAP-H plays a crucial role in maintaining the structural integrity of the condensin I complex on the mitotic chromosomes and is essential for the asexual development of malarial parasites.

**Importance:** Mitosis is a fundamental process for *Plasmodium* parasites, which plays a vital role in their survival within two distinct hosts - human and *Anopheles* mosquitoes. Despite its great significance, our comprehension of mitosis and its regulation remains limited. In eukaryotes, mitosis is regulated by one of the pivotal complexes known as condensin complexes. The condensin complexes are responsible for chromosome condensation, ensuring the faithful distribution of genetic material to daughter cells. While condensin complexes have recently been identified in *Plasmodium spp*, our understanding of how this complex is assembled and their precise functions during the blood stage development of *Plasmodium falciparum* remains largely unexplored. In this study, we investigate the role of a central protein, PfCAP-H, during the blood stage development of *P. falciparum*. Our findings reveal that PfCAP-H is essential and plays a pivotal role in upholding the structure of condensin I and facilitating karyokinesis.
