## Supplemental Table S2 for "PfCAP-H is essential for assembly of condensin I complex and karyokinesis during asexual proliferation of *Plasmodium falciparum*"

### Sheet: Sheet1
Supplemental Table S2 - Primers and synthesized genes used in this study.
Primer Name	Sequence	Description
	Primers for PfCAP-HDiCre parasites (PG25)
oJDD6763	GTACAGGGTCTCGGCCGCGACAAGTCCATTAATTTTTAGAATG	Amplification of 5' homology region from 3D7 parasites for pPG25
oJDD6764	GTACAGGGTCTCGCGTATAATGTATGCTATACGAAGTTATTGTATATTATTTTTTTTATTTACCTCACCAGCATTATTAACACC	Amplification of 5' homology region from 3D7 parasites for pPG25
oJDD6766	GTACAGGGTCTCGGCTTCTCGAGGCGCCAACAACATAAAAATATGGACTAACAGAATAG	Amplification of 3' homology region from 3D7 parasites for pPG25
oJDD6767	GTACAGGGTCTCGTCAGCTCGAGGAATTCGTTTCATTTTAGTGTTTAACTCCTTTTCAC	Amplification of 3' homology region from 3D7 parasites for pPG25
oJDD6598	GTACAGGGTCTCCTACGAAGTTATTATATATGTATATATATATATATTTATATATTTTATATTCTTTTAGAATAAAGGTAACTCCATACAGAATAAGG	Amplification of codon altered region PfCAP-H from gene block (GB70)
oJDD6599	GTACAGGGTCTCCCGGTAATCTCCTAGGTATAGGTCATTGTTATCGTAGTTACAGTTATTT	Amplification of codon altered region PfCAP-H from gene block (GB70)
oJDD6196	GTACAGGGTCTCCACCGTATGGACGACTTGAACATCGAAAACGTCATG	Amplification of codon altered region PfCAP-H from gene block (GB71)
oJDD6197	GTACAGGGTCTCCCCATGGGTTCTTAAGCATCGGGATATCGTCGTGGTTGACG	Amplification of codon altered region PfCAP-H from gene block (GB71)
oJDD6765	GTACAGGGTCTCGATGGGGAGGTAGTATGGGAAAACC	Amplification of smV5 and hDHFR region from pPG12
oJDD6086	GTACAGGGTCTCGAAGCTAGATTTAATAAATATGTTCTTATATATAATGAG	Amplification of smV5 and hDHFR region from pPG12
oJDD6083	GTACAGGGTCTCGCTGATGCGGTATTTTCTCC	Amplification of pGEM backbone from pPG12
oJDD6084	GTACAGGGTCTCGCGGCCGCACGCGTCAGAGTATTCTATAGTGTCACC	Amplification of pGEM backbone from pPG12
oJDD4921	TATTGCGTTCGATATGGTTTACCTG	guide 1 for pPG25 (pJPM59)
oJDD4922	AAACCAGGTAAACCATATCGAACGC	guide 1 for pPG25 (pJPM59)
oJDD5791	TATTGAAGTGAACAAGAATATGAGG	guide 2 for pPG25 (pCJM57)
oJDD5792	AAACCCTCATATTCTTGTTCACTTC	guide 2 for pPG25 (pCJM57)
oJDD5793	TATTGTAGAAGTGAACAAGAATATG	guide 3 for pPG25 (pCJM58)
oJDD5794	AAACCATATTCTTGTTCACTTCTAC	guide 3 for pPG25 (pCJM58)
oJDD5046	GTACAGGGTCTCGggagTTTCATCATTCATAAAAAGTGTGTAC	Primer 1 for PfCAP-HDiCre parasites
oJDD6315	TACGGTAATCTCCTAGGTATAGGTCATTGTTATCGTAGTTACAGTTATTT	Primer 2 for PfCAP-HDiCre parasites
oJDD3690	TCCTAATCATGTAAATCTTAAATTTTTC	Primer 3 for PfCAP-HDiCre parasites
oJDD5223	CTCTCAGATGCTACAGCCGCCTGTG	Primer 4 for PfCAP-HDiCre parasites
	Primers for PfCAP-GBirA parasites (RR85)
oJDD3881	CCATAAACCCGGGAGATCTCAATTGCCATGGGTGAAGTACTTAAAGAGTCTATAGAC	Amplification of 5' homology region from 3D7 parasites for pRR85
oJDD3882	CTTCGGCCATATCCTCCATCGGCTCGCTCACGTCTTTACTATCAGAATGAATAAC	Amplification of 5' homology region from 3D7 parasites for pRR85
oJDD3875	CATCGCGGCCGCGAGGTGAATCACATAAATGATTTAAAC	Amplification of 3' homology region from 3D7 parasites for pRR85
oJDD3876	CTCAAGATGTGTAGAAATCCTTACTTCGAAACAACATTTGTATAAC	Amplification of 3' homology region from 3D7 parasites for pRR85
oJDD3883	GTTATTCATTCTGATAGTAAAGACGTGAGCGAGCCGATGGAGGATATGGCCGAAG	Amplification of codon altered region PfCAP-G from gene block (GB04)
oJDD3884	GCATGCTCGAGCTTAGAAACCACGTTAGTGTAACTG	Amplification of codon altered region PfCAP-G from gene block (GB04)
oJDD3877	CAAATGTTGTTTCGAAGTAAGGATTTCTACACATCTTGAGGTTTTAC	Aplification of U6 promoter with gRNA
oJDD3878	CTAGCTCTAAAACTGTCTTCCATTGGTTCAGATCAATATTATATACTTAATATG	Aplification of U6 promoter with gRNA
oJDD3879	AGTATATAATATTGATCTGAACCAATGGAAGACAGTTTTAGAGCTAGAAATAGC	Amplication of U6 terminator with gRNA
oJDD3880	CACCCATGGCAATTGAGATCTCCCGGGTTTATGGTAGCCTTAAAAACTTC	Amplication of U6 terminator with gRNA
	Primers for PfCAP-HDiCre/PfCAP-G parasites (PG25/CJM22)
oJDD7889	CAAATGAACAGCAAACGAAATATC	Primer 1 for PfCAP-HDiCre/PfCAP-G parasites
oJDD2934	TCAGGAACATCATAAGGGTAGC	Primer 2 for PfCAP-HDiCre/PfCAP-G parasites
oJDD4971	AGCGGATAACAATTTCACACAGG	Primer 3 for PfCAP-HDiCre/PfCAP-G parasites
oJDD7890	CATATAATGAAGACAATAGATGACACC	Primer 4 for PfCAP-HDiCre/PfCAP-G parasites
	Primers for PfCAP-HDiCre/PfNDC80 parasites (PG25/PG89)
oJDD8427	TCATCCGCGGCCGCCATGTTGCAAAAATATAACGAC	Amplification of 3' homology region from 3D7 parasites for PfNDC80
oJDD8428	CCATGGCAATTGAGATCTCCCGGGGTCTAATAATGATCATATACAAGAA	Amplification of 3' homology region from 3D7 parasites for PfNDC80
oJDD8429	CCCGGGAGATCTCAATTGCCATGGGGAAGAGGCTGAAGAGAAATTG	Amplification of 5' homology region from 3D7 parasites for PfNDC80
oJDD8430	ACATCTCGAGATCCACAACACTTTTTTGTAAATCCTTGTAAAGATCCAACTCTTTCTTTTTTTCCTCTACTACAATGGATATATAAGACTTGCTGTATC	Amplification of 5' homology region from 3D7 parasites for PfNDC80
oJDD8431	TATTGTTTCCTCTTCATGTTCAGTG	guide 1 for pPG89
oJDD8432	AAACCACTGAACATGAAGAGGAAAC	guide 1 for pPG89
oJDD8433	TATTGCGACCACACTGAACATGAAG	guide 2 for pPG89
oJDD8434	AAACCTTCATGTTCAGTGTGGTCGC	guide 2 for pPG89
oJDD8435	TATTGTGTGGTCGAAGAGAAGAAAA	guide 3 for pPG89
oJDD8436	AAACTTTTCTTCTCTTCGACCACAC	guide 3 for pPG89
oJDD8543	CTAAGTATCGAAATAAAAAAGTTAGATGAAG	Primer 1 for PfCAP-HDiCre/PfNDC80 parasites
oJDD6312	TATGTTGTGTGGAATTGTGAG	Primer 2 for PfCAP-HDiCre/PfNDC80 parasites
oJDD44	TGGGGTGATGATAAAATGAAAG	Primer 3 for PfCAP-HDiCre/PfNDC80 parasites
oJDD8544	GATGTAGTAAATCAAAGAGACCAACAG	Primer 4 for PfCAP-HDiCre/PfNDC80 parasites
	Geneblocks
GB70	ATGAAGAAATTAGGGGTAAACAACGCAGGCGAAAACAAAGGAAACTCAATTCAGAACAAGGACGGAACAAACAAGAAAACCATTGAGGTCAATAAAAACATGCGTCGCTTGACCTTTCTGAACAATGAGAGCAACGACAGTATCGAAGGCAACAAGAACAAGTACGACAAAAACAAGGTGAAGGAGATCAACGACGTGTTCAAAAACTGCATGGTAGCGCTTTCCCACAACAAAATTTGCACGCGTAACGCATTCGACATTCACATCATCGAACACTTGGAGGACCTTATCAATCTGAACGACGAGGAGATCCCGGAGGAGCTTAATGACGAAATGATCGAGAACGGCGAGTTTAACCTTAGCTTCACGCGGGCCTCCAAGGCAATCGAGGGGGCCACG…
GB71	CGTATGGACGACTTGAACATCGAAAACGTCATGCAGGAGTCGCTGGGCTTCGACAACTTAAACTACTCGTGCGACAAAAACATGAACTTCTCAAACAACAACGGGATGCTGTTACAGCAGAGCATCAATATGATGGACGGGATGAACTTCCCCGAGCTGATCAAGAGCGAGAACAAAGAGCTGGACCTGGGCAACACGCAGATCAACAACGAGCACTACCTGTTGAAGAACAACTACGACATCCACAAGCGTCACTCAATCATCTCGGAGGTCCCGGACGACGACACTCTTTGGAACCGCTCCGTGATGACTTTCGAGAACCGCATTAACGCGATTGACATCAACAACGAGCTGAACTACCACTACTACATGCCCAACAAGCTGATGATGATGGGTAAC…
GB04	AGGAGATAACAAAATGGAGGACATACAGAACGTGATACATTCAGATAGTAAAGATGTGTCTGAGCCTATGGAAGACATGGCCGAAGTAAACCATATTAATGACCTGAACAATGAAAAAGTTGAGTCAATCAACAAGTCTAAATCTAAATACGAGAACATTTCTTCTATTGAGACTAACGAAAATGCACTGTCACTTAGGTCTAATGATAATATTACTTATGTTTACAAGGAACAAAGCACACTAAGGAACGAGTCCAAAGAGGAAATTAACAGCATTAAGGAAGATACCCACCTTGATAATTATCAACATAACAACTCTATAAAAAAAAAAATTGCGGAAATGAACTCAAGTTCTTCTGACGAAAACACCGATAACGACAACGATGATTCTAGTATAAA…
